# Synergistic targeting of EP300/CBP and EYA co-activators collapses the rhabdomyosarcoma core regulatory circuit

**DOI:** 10.64898/2026.09.02.748955

**Authors:** AL Gustafson, S Nance, BE Gryder, NAM Shendy, L Wick, G McKay-Corkum, KE Ritter, SC Purdy, AR Wolin, SR Rosenbaum, S Mathavarajah, NA Demelfi, Y Wang, Y Zhang, MW Zimmerman, AM Kavariyani, EA Citarella, VJ Ebegboni, JW Hardin, A LaVeck, X Wang, NV Dharia, AL Hong, G Kugener, JS Boehm, JA Roth, J Khan, F Vazquez, KB Artinger, R Zhao, DM Langenau, J Qi, K Stegmaier, BJ Abraham, HL Ford, AD Durbin

## Abstract

Rhabdomyosarcoma (RMS) is a multi-subtype, high-risk pediatric sarcoma with a low mutational burden. The mutations found in RMS often alter genes involved in transcriptional control. Approaches to target dysregulated RMS transcription have remained elusive. Here, we develop a novel approach to target RMS transcription comprising simultaneous targeting of two distinctly acting transcriptional co-activators. We discover a common identity-controlling pan-RMS core regulatory circuit (CRC) composed of oncogenic and lineage-specific myogenic master transcription factors (mTFs). Using a super-enhancer-based reporter screen, we identify the EP300/CBP inhibitor A485 as a potent inhibitor of the pan-RMS CRC, though with efficacy-limiting toxicities. To enhance efficacy, we identify the mTF-binding co-activator EYA2 as a co-factor of this pan-RMS CRC and exploit a new second-generation EYA1/2 inhibitor, LG1-34, to disrupt its function. Combined co-activator inhibition inactivates the CRC and synergistically reduces RMS growth. This strategy dually targets CRC-associated co-activators to cooperatively suppress the RMS transcriptome and enforce cell death.
