## Supplementary Table 2 for "Synergistic targeting of EP300/CBP and EYA co-activators collapses the rhabdomyosarcoma core regulatory circuit"

### Sheet: 250905_RMS_vs_others_filtered
GENE_ID	PANTHER Molecular Function	Curated Gene Function		Curated Gene Function	Count	Percent
MYOD1	DNA-binding transcription factor activity, RNA polymerase II-specific	Transcription factor		Transcription factor	25	0.178571
PAX3	DNA-binding transcription factor activity, RNA polymerase II-specific	Transcription factor		Transport protein	8	0.0571429
NXT1	N/A	Transport protein		Translation	5	0.0357143
ZEB2	DNA-binding transcription factor activity, RNA polymerase II-specific	Transcription factor		Cytoskeletal protein	10	0.0714286
AIRIM	N/A	Translation		Signaling protein	18	0.128571
NF2	Integrin Binding	Cytoskeletal protein		Enzyme	20	0.142857
IRS1	Insulin receptor binding	Signaling protein		Nucleic Acid Binding	11	0.0785714
METTL1	tRNA (guanine-N7-)-methyltransferase activity	Translation		Chromatin Binding	9	0.0642857
RPP25L	RNA binding	Nucleic Acid Binding		Autophagy	3	0.0214286
MYOG	DNA-binding transcription factor activity, RNA polymerase II-specific	Transcription factor		Protein Folding	1	0.00714286
TXNRD1	thioredoxin-disulfide reductase activity	Enzyme		Ubiquitin System	6	0.0428571
RAD21	chromatin binding	Chromatin Binding		Transcriptional Co-regulation	6	0.0428571
IGF1R	Insulin receptor binding	Signaling protein		Centrosomal Protein	8	0.0571429
ZBTB18	DNA-binding transcription factor activity, RNA polymerase II-specific	Transcription factor		Unknown	4	0.0285714
MMGT1	Inorganic cation transmembrane transporter activity	Transport protein		Endoplasmic Reticulum Protein	5	0.0357143
HDAC2	Histone deacetylase activity	Chromatin Binding		Endocytosis	1	0.00714286
HSD17B12	oxidoreductase activity	Enzyme		Total	140
DLL1	Notch binding	Signaling protein
POP7	N/A	Translation
AMBRA1	N/A	Autophagy
EMC3	N/A	Endoplasmic Reticulum Protein
QKI	mRNA binding	Nucleic Acid Binding
ATL2	GTPase activity	Enzyme
RPP40	ribonuclease P activity	Translation
NDE1	microtubule binding	Centrosomal Protein
TCF12	DNA-binding transcription factor activity, RNA polymerase II-specific	Transcription factor
TCP1	unfolded protein binding	Protein Folding
OXSM	3-oxoacyl-[acyl-carrier-protein] synthase activity	Enzyme
EMC1	N/A	Endoplasmic Reticulum Protein
SOX8	DNA-binding transcription factor activity, RNA polymerase II-specific	Transcription factor
MYCN	DNA-binding transcription factor activity, RNA polymerase II-specific	Transcription factor
FBXW7	Ubiquitin binding	Ubiquitin System
FAM136A	N/A	Unknown
TUBE1	Structural constituent of cytoskeleton	Cytoskeletal protein
TKT	Transketolase activity	Enzyme
ACTL6A	Chromatin binding	Chromatin Binding
CCNC	cyclin-dependent protein serine/threonine kinase regulator activity	Transcriptional Co-regulation
VPS4A	N/A	Transport protein
DNAAF5	dynein intermediate chain binding	Cytoskeletal protein
MLST8	N/A	Autophagy
RBBP4	histone binding	Chromatin Binding
EMC6	N/A	Autophagy
ATP5F1E	proton-transporting ATP synthase activity, rotational mechanism	Transport protein
ADAT2	tRNA-specific adenosine-34 deminase activity	Translation
LSM12	N/A	Nucleic Acid Binding
ANKRD17	N/A	Nucleic Acid Binding
FANCM	3'-5' DNA helicase activity	Nucleic Acid Binding
MNAT1	N/A	Transcriptional Co-regulation
TSC22D2	N/A	Transcriptional Co-regulation
SLC30A9	nuclear receptor coactivator activity	Transcriptional Co-regulation
RNASEH2C	N/A	Nucleic Acid Binding
ATP6V0E1	N/A	Transport protein
FAM98B	N/A	Nucleic Acid Binding
UBE2Q1	ubiquitin conjugating enzyme activity	Ubiquitin System
MAPK14	MAP Kinase Activity	Signaling protein
STT3A	dolichyl-diphosphooligosaccharide-protein glycotransferase activity	Enzyme
MBD3	N/A	Chromatin Binding
WDR4	tRNA (guanine-N7-)-methyltransferase activity	Nucleic Acid Binding
SLC25A37	ferrous iron transmembrane transporter activity	Transport protein
TBCD	beta-tubulin binding	Cytoskeletal protein
EMC4	N/A	Endoplasmic Reticulum Protein
EMC2	N/A	Endoplasmic Reticulum Protein
LSM11	U7 snRNA binding	Nucleic Acid Binding
FCHO2	N/A	Endocytosis
SMARCAL1	N/A	Chromatin Binding
FOXO1	DNA-binding transcription factor activity, RNA polymerase II-specific	Transcription factor
CUX1	DNA-binding transcription factor activity, RNA polymerase II-specific	Transcription factor
DDX1	N/A	Nucleic Acid Binding
MYF5	DNA-binding transcription factor activity, RNA polymerase II-specific	Transcription factor
MAP3K4	MAP kinase kinase kinase activity	Signaling protein
CHD7	ATP-dependent chromatin remodeler activity	Chromatin Binding
MECR	trans-2-anoyl-CoA reductase (NADPH) activity	Enzyme
PAX7	DNA-binding transcription factor activity, RNA polymerase II-specific	Transcription factor
CCSAP	microtubule binding	Centrosomal Protein
SIVA1	CD27 receptor binding	Signaling protein
SRD5A3	3-oxo-5-alpha-steroid 4-dehydrogenase activity	Enzyme
ZC3H4	N/A	Nucleic Acid Binding
RNF7	Ubiquitin protein ligase activity	Ubiquitin System
RUNX2	DNA-binding transcription factor activity, RNA polymerase II-specific	Transcription factor
TFAP2B	DNA-binding transcription factor activity, RNA polymerase II-specific	Transcription factor
PPP1R35	N/A	Centrosomal Protein
KBTBD8	N/A	Ubiquitin System
OGA	beta-N-acetylglucosaminidase	Enzyme
CENPX	N/A	Centrosomal Protein
HRAS	GTPase activity	Signaling protein
PITX2	DNA-binding transcription factor activity, RNA polymerase II-specific	Transcription factor
TNKS	NAD+ ADP-ribosyltransferase	Enzyme
SPICE1	N/A	Centrosomal Protein
PROX1	DNA-binding transcription factor activity, RNA polymerase II-specific	Transcription factor
B4GALT1	cytoskeletal protein binding	Cytoskeletal protein
SELENOI	ethanolaminephosphotransferase activity	Enzyme
SLC7A11	L-amino acid transmembrane tranporter activity	Transport protein
LFNG	O-fucosylpeptide 3-beta-N-acetylglucosaminyltransferase activity	Enzyme
SPEN	mRNA binding	Transcriptional Co-regulation
FKBP4	peptidyl-prolyl cis-trans isomerase activity	Enzyme
SELENOO	N/A	Enzyme
FOXF1	DNA-binding transcription factor activity, RNA polymerase II-specific	Transcription factor
MAP2K3	MAP Kinase Activity	Signaling protein
FGFR4	Fibroblast growth factor receptor activity	Signaling protein
FIRRM	N/A	Centrosomal Protein
MTA1	Histone deacetylase activity	Chromatin Binding
CEP95	N/A	Centrosomal Protein
MSL2	ubiquitin protein ligase activity	Ubiquitin System
NUTM2F	N/A	Unknown
SIX1	DNA-binding transcription factor activity, RNA polymerase II-specific	Transcription factor
FGF8	growth factor activity	Signaling protein
TRPM5	ligand-gated calcium channel activity	Transport protein
IGFBPL1	N/A	Signaling protein
ZFYVE26	phosphatidylinositol-3-phosphate binding	Centrosomal Protein
LGALS7	galactoside binding	Cytoskeletal protein
PATE4	N/A	Signaling protein
NCOA1	nuclear receptor binding	Transcriptional Co-regulation
SPATA19	N/A	Unknown
DCTD	dCMP deaminase activity	Enzyme
FOXK2	DNA-binding transcription factor activity, RNA polymerase II-specific	Transcription factor
SEMA6A	semaphorin receptor binding	Signaling protein
PFN2	actin binding	Cytoskeletal protein
ST3GAL4	monosialoganglioside sialyltransferase activity	Enzyme
EMC8	N/A	Endoplasmic Reticulum Protein
EBF3	DNA-binding transcription factor activity, RNA polymerase II-specific	Transcription factor
LIMD2	N/A	Cytoskeletal protein
PRAP1	N/A	Signaling protein
TTL	tubulin-tyrosine ligase activity	Cytoskeletal protein
FAM216A	N/A	Unknown
PRPS2	ribose phosphate diphosphokinase activity	Enzyme
HHAT	palmitoyltransferase activity	Enzyme
MAPKAPK2	mitogen-activated protein kinase binding	Signaling protein
ZNF138	DNA-binding transcription factor activity, RNA polymerase II-specific	Transcription factor
CREB5	DNA-binding transcription factor activity, RNA polymerase II-specific	Transcription factor
RPS6KC1	N/A	Signaling protein
EYA1	Protein tyrosine phosphatase activity	Enzyme
NPS	N/A	Signaling protein
ANK1	cytoskeletal anchor activity	Cytoskeletal protein
ZBED6	N/A	Transcription factor
RNF213	Ubiquitin protein transferase activity	Ubiquitin System
MEGF10	Notch binding	Signaling protein
BRD3	lysine-acetylated histone binding	Chromatin Binding
TFEB	DNA-binding transcription factor activity, RNA polymerase II-specific	Transcription factor
ZNF496	DNA-binding transcription factor activity, RNA polymerase II-specific	Transcription factor
SIAE	sialate O-acetylesterase activity	Enzyme
