## Supplementary Table 4 for "Synergistic targeting of EP300/CBP and EYA co-activators collapses the rhabdomyosarcoma core regulatory circuit"

### Sheet: Sheet1
MYC			MYCN			MYOD1			SIX1			SOX8			TCF12			ZEB2
Interactor	Targetable (?)	Function	Interactor	Targetable (?)	Function	Interactor	Targetable (?)	Function	Interactor	Targetable (?)	Function	Interactor	Targetable (?)	Function	Interactor	Targetable (?)	Function	Interactor	Targetable (?)	Function
CDCA7L	No		ALK	YES	receptor tyrosine kinase	TCF12	No		SNAI2	No		WNT4	No		MYOD1	No		SMAD3	Yes	Intracellular signaling
GSK3B	YES	glycogen synthase kinase 3 beta	DDX1	YES	DEAD-box RNA helicase	MEF2C	No		MYF5	No		AMH	No		MYF6	No		HDAC1	Yes	histone deacetylase
FBXW7	No		FBXW7	No		MEF2A	No		PAX7	No		RSPO1	No		ID1	No		HDAC2	Yes	histone deacetylase
SKP1	No		NDRG2	No		MYF6	No		MSX1	No		WT1	No		MYOG	No		MTA1	No
EP300	YES	Histone acetyl transferase	AURKA	YES	aurora kinase A	PAX3	No		LBX1	No		SOX4	No		ID2	No		CTBP1	Yes	transcriptional repressor
MAX	YES	Co-activator of MYC	NDRG1	No		PAX7	No		KAT7	Yes	histone acetyltransferase	SMAD4	No		TCF4	No		CTBP2	No
ZBTB17	No		TP53	YES	transcription factor	TCF4	No		NCOA3	No		FOXL2	No		FERD3L	No		ZEB1	No
TRRAP	No		EZH2	YES	subunit of polycomb repressive complex 2	HDAC1	YES	histone deacetylase	EYA1	Yes	tyrosine phosphatase and transcriptional coactivator	ID2	No		TAF15	No		CHURC1	No
DNMT3A	YES	DNA methyltransferase	AKT1	YES	serine/threonine kinase	ID1	No		EYA2	Yes	tyrosine phosphatase and transcriptional coactivator	SOX11	No		TCF21	No		ARGHAP31	No
KAT2A	YES	lysine acetyltransferase	BRD4	YES	chromatin reader in the BET family	TCF3	No		EYA3	Yes	tyrosine phosphatase and transcriptional coactivator	OLIG1	No		LDB1	No		TWIST2	No
KAT2B	YES	histone acetyltransferase	HDAC2	YES	histone deacetylase	MRLN	No		EYA4	Yes	tyrosine phosphatase and transcriptional coactivator	OLIG2	No		LMO2	No		VIM	No
E2F1	No		HDAC1	YES	histone deacetylase	FBXO32	No		DACH1	No		NKX2-2	No		TAL1	No		CDH2	No
CDKN2A	No		E2F1	No		SMARCD3	No		MEOX1	No		PAX7	No		RUNX1T1	No		TWIST1	No
HIF1A	YES	transcription factor	SP1	No		CREBBP	YES	histone acetyltransferase	PAX2	No		PAX3	No		RUNX1	No		CDH1	No
BRCA1	YES	nuclear phosphoprotein	ZFX	No		SMARCA4	YES	SWI/SNF subunit	SALL1	No		FOXD3	No		TWIST1	No		SOX2	No
SMAD3	YES	Intracellular signaling	ZBTB17	No		KAT2B	YES	histone acetyltransferase	PAX3	No		DMRT1	No		EP300	Yes	histone acetyltransferase
BIN1	No		MAX	YES	Co-activator of MYC	EP300	YES	histone acetyltransferase	MYOG	No		IRX1	No		CREBBP	Yes	histone acetyltransferase
IGF2BP1	YES	RNA Binding Protein	NMI	No		SMAD3	YES	Intracellular signaling	MYH3	No		HBA1	No		CREB1	No
TP53	YES	transcription factor	NDRG3	No		TBPL2	No		MYOD1	No		HBA2	No		ASCL1	No
HDAC1	YES	histone deacetylase	MYC	YES	transcription factor	TBP	No								NEUROD1	No
	Across all samples				Total interactions	107
	General Epigenetic	44.8276			Druggable	29
	Signaling	17.2414
	Targeted Transcription	37.931
	Total	100
